# The origin and evolution of mitochondrial tropism in *Midichloria* bacteria

**DOI:** 10.1101/2022.05.16.490919

**Authors:** Anna Maria Floriano, Gherard Batisti Biffignandi, Michele Castelli, Emanuela Olivieri, Emanuela Clementi, Francesco Comandatore, Laura Rinaldi, Maxwell Opara, Olivier Plantard, Ana M. Palomar, Valérie Noël, Amrita Vijay, Nathan Lo, Benjamin L. Makepeace, Olivier Duron, Aaron Jex, Lionel Guy, Davide Sassera

**Affiliations:** Department of Biology and Biotechnology “L. Spallanzani”, University of Pavia, Pavia, Italy; Faculty of Science, University of South Bohemia, České Budějovice, Czech Republic; Department of Clinical, Surgical, Diagnostic and Pediatric Sciences, University of Pavia, Pavia, Italy; Istituto Zooprofilattico Sperimentale della Lombardia e dell’Emilia-Romagna, Pavia Department, Strada Campeggi 59/61, 27100, Pavia, Italy; Department of Biomedical and Clinical Sciences L. Sacco, Pediatric Clinical Research Center “Romeo ed Enrica Invernizzi”, University of Milan, Milan, Italy; Department of Veterinary Medicine and Animal Production, University of Naples Federico II, CREMOPAR Regione Campania, Naples, Italy; Zoonotic Parasites Research Group, Department of Parasitology and Entomology, Faculty of Veterinary Medicine, University of Abuja, Abuja Nigeria; INRAE, Oniris, BIOEPAR, Nantes, France; Center of Rickettsiosis and Arthropod-Borne Diseases (CRETAV), San Pedro University Hospital - Center of Biomedical Research from La Rioja (CIBIR), Logroño, Spain; MIVEGEC (Maladies Infectieuses et Vecteurs: Ecologie, Génétique, Evolution et Contrôle), Univ. Montpellier (UM) - Montpellier, France; Population Health and Immunity Division, The Walter and Eliza Hall Institute of Medical Research, Parkville 3052, Australia; School of Life and Environmental Sciences, University of Sydney, Sydney, NSW 2006, Australia; Institute of Infection, Veterinary & Ecological Sciences, University of Liverpool, Liverpool, United Kingdom; Centre of Research in Ecology and Evolution of Diseases (CREES), Montpellier, France, Montpellier, France; Faculty of Veterinary and Agricultural Sciences, The University of Melbourne, Melbourne, Australia; Department of Medical Biochemistry and Microbiology, Science for Life Laboratories, Uppsala University, Uppsala, Sweden

## Abstract

*Midichloria* are intracellular bacterial symbionts of ticks. Some representatives of this genus have the unique capability to colonize mitochondria in the cells of their hosts. Hypotheses on the nature of this interaction have proven difficult to test, partly due to a lack of data. Indeed, until now, mitochondrial tropism information and genomes were available only for symbionts of three and two tick host species, respectively. Here we analyzed the mitochondrial tropism of three additional *Midichloria* and sequenced nine novel genomes, showing that the tropism is pnon-monophyletic, either due to losses of the trait or multiple parallel acquisitions. Comparative genome analyses support the first hypothesis, as the genomes of non-mitochondrial symbionts appear to be reduced subsets of those capable of colonizing the organelles. We detect genomic signatures of mitochondrial tropism, showing a set of candidate genes characteristic of the strains capable of mitochondrial colonization. These include the type IV secretion system and the flagellum, which could allow the secretion of unique effectors, direct interaction with, or invasion of the mitochondria. Other genes, including putative adhesion molecules, proteins possibly involved in actin polymerization, cell wall and outer membrane proteins, are only present in mitochondrial symbionts. The bacteria could use these to manipulate host structures, including mitochondrial membranes, in order to fuse with the organelles or manipulate the mitochondrial network.
