## supplementary Table 1 for "The origin and evolution of mitochondrial tropism in *Midichloria* bacteria"

### Sheet: TS1
Supplementary Table 1: datasets with information regarding the analyzed Midichloria strains, their tropism (IMT stands for intraMitochondrial) and the characteristics of the genomes.
Midichloria strain	Tropism	Genome size (bp)	GC%	Present Markers	Completeness	Redundancy	Contigs	N50	Publication	Accession number	TEM analysis	Location
M. mitochondrii strain IricSCT	IMT	1173670	36.48	102	0.9714	1.0000	195	14563	This study	This study	Not performed	Achnasheen, Scotland
M. mitochondrii strain IricChizé	IMT	1176194	36.48	102	0.9714	1.0000	313	13549	This study	This study	Not performed	Chizé, France
M. mitochondrii strain IricNA	IMT	1166299	36.41	102	0.9714	1.0098	309	13188	This study	This study	Not performed	Naples, Italy
M. mitochondrii strain IricESP	IMT	1171460	36.45	102	0.9714	1.0000	176	14656	This study	This study	This study	La Rioja, Spain
M. mitochondrii strain IricVT	IMT	1207984	36.32	102	0.9714	1.0294	357	12693	This study	This study	Not performed	Viterbo, Italy
M. mitochondrii strain IricVA	IMT	1183732	36.55	101	0.9619	1.0000	1	1183732	Sassera et al 2011	GCA_000219355.1	Sacchi et al 2004	Varese, Italy
Midichloria strain HymarIT	IMT	1130547	35.18	100	0.9524	1.0100	359	9834	Buysse et al 2021	GCA_910592865	This study	Asinara Island, Italy
Midichloria strain HymarESP	IMT	1168604	34.97	103	0.9810	1.0097	179	19133	Buysse et al 2021	GCA_910592695	This study	La Rioja, Spain
Midichloria strain Hscu	non-IMT	1064904	34.68	101	0.9619	1.0099	174	19344	This study	This study	Performed	La Rioja, Spain
Midichloria strain Iaul	unknown	1149359	34.92	102	0.9714	1.0000	227	11972	This study	This study	Not performed	Akure, Nigeria
Midichloria strain Ihol	non-IMT	933600	32.81	101	0.9619	1.0000	1	933600	This study	This study	Beninati et al 2009	Sidney, Australia
Midichloria strain Ifro	IMT	1240215	35.57	103	0.9810	1.0097	298	13079	This study	This study	Performed	Nantes, France
