## supplementary Table 2 for "The origin and evolution of mitochondrial tropism in *Midichloria* bacteria"

### Sheet: Sheet1
ID	Function	DAPC	Ancestral state reconstruction	dNdS	Manual annotation	tmhmm	secretomeP	signalp	targetP	deeploc	notes
MIDI_RS00270	VCBS repeat containing protein	no	yes	no	no	no	yes	yes	no	no	putative adhesion protein
MIDI_RS00355	VCBS repeat containing protein	yes	yes	no	no	no	no	no	no	no	putative adhesion protein
MIDI_RS00360	VCBS repeat containing protein	no	yes	no	no	no	yes	no	no	yes	putative adhesion protein
MIDI_RS01565	VCBS repeat containing protein	no	yes	no	no	no	no	no	no	no	putative adhesion protein
MIDI_RS01635	VCBS repeat containing protein	no	yes	no	no	no	yes	no	no	no	putative adhesion protein
MIDI_RS03330	VCBS repeat containing protein	yes	yes	no	no	no	no	no	no	no	putative adhesion protein
MIDI_RS03410	VCBS repeat containing protein	no	yes	no	no	no	yes	no	no	no	putative adhesion protein
MIDI_RS03415	VCBS repeat containing protein	no	yes	no	no	no	no	no	no	no	putative adhesion protein
MIDI_RS05570	VCBS repeat containing protein	yes	yes	no	no	no	yes	no	no	yes	putative adhesion protein
MIDI_RS05575	VCBS repeat containing protein	no	yes	no	no	no	yes	no	no	yes	putative adhesion protein
MIDI_RS06225	VCBS repeat containing protein	yes	yes	no	no	no	no	no	no	no	putative adhesion protein
MIDI_RS07000	VCBS repeat containing protein	no	yes	no	no	no	yes	no	no	no	putative adhesion protein
MIDI_RS03130	FG-GAP repeat-containing protein	no	yes	no	no	no	no	no	no	no	putative adhesion protein
MIDI_RS07035	FG-GAP repeat-containing protein	yes	yes	no	no	no	no	no	no	no	putative adhesion protein
MIDI_RS06855	septation protein A	yes	yes	no	no	no	no	no	no	no	putative protein involved in intracellular division and spreading
MIDI_RS06330	flippase-like domain-containing protein	no	yes	no	no	no	no	no	no	no	protein involved in membrane/cell wall structure/biosynthesis/regulation
MIDI_RS03065	glycosyl hydrolase, family 5 protein	no	yes	no	no	no	no	yes	no	no	protein involved in membrane/cell wall structure/biosynthesis/regulation
MIDI_RS02035	glycosyl transferase	no	yes	no	no	yes	no	yes	no	no	protein involved in membrane/cell wall structure/biosynthesis/regulation
MIDI_RS04930	glycosyltransferase family 2 protein	no	yes	no	no	no	no	no	no	no	protein involved in membrane/cell wall structure/biosynthesis/regulation
MIDI_RS02135	rod shape-determining protein MreC	no	yes	no	no	no	no	no	no	no	protein involved in membrane/cell wall structure/biosynthesis/regulation
MIDI_RS03715	anhydro-N-acetylmuramic acid kinase	no	yes	no	no	no	no	no	no	no	protein involved in membrane/cell wall structure/biosynthesis/regulation
MIDI_RS02005	AsmA family protein	no	yes	no	no	no	no	no	no	no	protein involved in membrane/cell wall structure/biosynthesis/regulation
MIDI_RS03735	UTP--glucose-1-phosphate uridylyltransferase	no	yes	no	no	no	no	no	no	yes	protein involved in membrane/cell wall structure/biosynthesis/regulation
MIDI_RS06360	N-acetylmuramoyl-L-alanine amidase	yes	yes	no	no	no	no	no	no	no	protein involved in membrane/cell wall structure/biosynthesis/regulation
MIDI_RS04240	D-alanyl-D-alanine carboxypeptidase/D-alanyl-D-alanine-endopeptidase	no	yes	no	no	no	no	no	no	no	protein involved in membrane/cell wall structure/biosynthesis/regulation
MIDI_RS03810	glucose-6-phosphate isomerase	no	yes	no	no	no	no	no	no	no	protein involved in membrane/cell wall structure/biosynthesis/regulation
MIDI_RS04685	phosphomannomutase/phosphoglucomutase	no	yes	no	no	no	no	no	no	no	protein involved in membrane/cell wall structure/biosynthesis/regulation
MIDI_RS03405	porin	no	yes	no	no	no	yes	yes	no	no	protein involved in membrane/cell wall structure/biosynthesis/regulation
MIDI_RS03780	porin	no	yes	no	no	no	yes	yes	no	no	protein involved in membrane/cell wall structure/biosynthesis/regulation
MIDI_RS04525	NAD(P)H-dependent glycerol-3-phosphate dehydrogenase	no	yes	no	no	no	no	yes	no	yes	protein involved in membrane/cell wall structure/biosynthesis/regulation
MIDI_RS01950	thiol:disulfide interchange protein	no	yes	no	no	no	no	yes	no	no	putative disulphide dehydrogenase
MIDI_RS02080	DsbA-like outer membrane protein	no	yes	no	no	no	yes	no	no	no	putative disulphide dehydrogenase
MIDI_RS03390	disulfide bond formation protein B	no	yes	no	no	yes	no	no	no	no	putative disulphide dehydrogenase
MIDI_RS05140	Thiol:disulfide interchange protein CycY precursor	no	yes	no	no	no	no	yes	no	no	putative disulphide dehydrogenase
MIDI_RS05535	TlpA family protein disulfide reductase	no	yes	no	no	no	no	yes	no	no	putative disulphide dehydrogenase
MIDI_RS06490	cytochrome C biogenesis protein	no	yes	no	no	yes	no	yes	no	no	cytochrome c/heme component or biogenesis/processing protein
MIDI_RS03400	cytochrome c family protein	no	no	no	yes	no	no	no	no	no	cytochrome c/heme component or biogenesis/processing protein
MIDI_RS05405	cytochrome c oxidase accessory protein CcoG	no	yes	no	no	no	no	no	no	no	cytochrome c/heme component or biogenesis/processing protein
MIDI_RS05680	cytochrome-c oxidase, cbb3-type subunit III	no	yes	no	no	no	no	no	no	no	cytochrome c/heme component or biogenesis/processing protein
MIDI_RS01535	heme exporter protein CcmB	no	yes	no	no	no	no	no	no	no	cytochrome c/heme component or biogenesis/processing protein
MIDI_RS05345	uroporphyrinogen-III synthase	no	yes	no	no	no	no	no	no	yes	cytochrome c/heme component or biogenesis/processing protein
MIDI_RS02055	flagellar assembly protein FliH	no	yes	no	no	no	no	no	no	no	flagellum/T3SS
MIDI_RS04435	flagellar assembly protein FliX	no	yes	no	no	no	no	no	no	no	flagellum/T3SS
MIDI_RS06155	flagellar basal body P-ring formation protein FlgA	no	yes	no	no	no	no	yes	no	no	flagellum/T3SS
MIDI_RS02985	flagellar biosynthesis protein FliC	no	yes	no	no	no	yes	no	no	yes	flagellum/T3SS
MIDI_RS04605	flagellar capping protein FliD	no	yes	no	no	no	no	no	no	no	flagellum/T3SS
MIDI_RS05510	flagellar hook capping protein flgD	no	yes	no	no	no	no	no	no	no	flagellum/T3SS
MIDI_RS05075	flagellar hook protein FlgE	no	yes	no	no	no	yes	no	no	no	flagellum/T3SS
MIDI_RS00680	flagellar hook-basal body protein FlgF	no	yes	no	no	no	yes	no	no	no	flagellum/T3SS
MIDI_RS00685	flagellar hook-basal body protein FlgG	no	no	no	yes	no	no	no	no	no	flagellum/T3SS
MIDI_RS05515	flagellar hook-length control protein FliK	no	yes	no	no	no	no	no	no	no	flagellum/T3SS
MIDI_RS04740	flagellar motor protein MotB	no	no	yes	no	no	no	no	no	no	flagellum/T3SS
MIDI_RS02335	flagellar motor stator protein MotA	no	no	no	yes	no	no	no	no	no	flagellum/T3SS
MIDI_RS05280	flagellar protein figI	no	yes	yes	no	no	no	no	no	no	flagellum/T3SS
MIDI_RS01485	type IV secretion system protein VirB4	no	yes	no	no	no	no	no	no	no	T4SS
MIDI_RS03475	type IV secretion system protein	no	yes	no	no	no	no	no	no	no	T4SS
MIDI_RS03470	type IV secretion system protein	no	no	yes	no	no	no	no	no	no	T4SS
MIDI_RS03795	ankyrin repeat domain-containing protein	yes	yes	no	no	no	no	no	no	no	putative secreted effector
MIDI_RS03590	ankyrin repeat domain-containing protein	no	yes	no	no	no	no	no	no	no	putative secreted effector
MIDI_RS04925	ankyrin repeat domain-containing protein	no	yes	no	no	no	no	no	no	no	putative secreted effector
MIDI_RS00870	ankyrin repeat domain-containing protein	no	yes	no	no	no	no	no	no	no	putative secreted effector
MIDI_RS02085	tetratricopeptide repeat-containing class I SAM-dependent methyltransferase	no	yes	no	no	no	no	no	no	no	putative secreted effector
MIDI_RS03965	tetratricopeptide repeat protein	yes	yes	no	no	no	no	no	no	no	putative secreted effector
MIDI_RS01890	GDP-fucose O-fucosyltransferase and HtrL/YibB-like domain-containing protein	no	yes	no	no	no	yes	no	no	yes	putative secreted effector
MIDI_RS06020	LeB-like protein	no	yes	no	no	no	no	no	no	no	putative secreted effector
MIDI_RS00030	hypothetical protein	no	yes	no	yes	no	yes	no	no	yes
MIDI_RS00055	hypothetical protein	no	no	no	yes	no	no	no	no	no
MIDI_RS00070	hypothetical protein	no	yes	no	yes	no	yes	no	no	yes
MIDI_RS00075	hypothetical protein	no	yes	no	no	no	no	no	no	no
MIDI_RS00200	50S ribosomal protein L30	no	no	yes	no	no	no	no	no	no
MIDI_RS00245	TolC outer membrane family protein	yes	yes	no	no	no	no	yes	no	no
MIDI_RS00275	family HAD-type hydrolase	no	yes	no	no	no	no	no	no	no
MIDI_RS00285	aldehyde dehydrogenase family protein	yes	no	no	no	no	no	no	no	no
MIDI_RS00295	hypothetical protein	no	no	no	yes	no	no	no	no	no
MIDI_RS00320	peptidase M48	no	yes	no	no	no	no	yes	no	no
MIDI_RS00400	F0F1-type ATP synthase subunit b'	no	yes	no	no	no	no	no	no	no
MIDI_RS00435	hypothetical protein	no	yes	no	no	no	no	no	no	no
MIDI_RS00505	hypothetical protein	no	yes	no	yes	yes	yes	no	no	no
MIDI_RS00515	hypothetical protein	no	yes	no	no	no	no	no	no	no
MIDI_RS00580	lytic transglycosylase domain-containing protein	no	yes	no	no	no	no	yes	no	no
MIDI_RS00595	hypothetical protein	no	yes	no	yes	no	no	no	no	no
MIDI_RS00605	methyltransferase domain-containing protein	no	yes	no	no	no	no	no	no	no
MIDI_RS00650	sulfite exporter TauE/SafE family protein	no	yes	no	no	no	no	no	no	no
MIDI_RS00655	hypothetical protein	no	yes	no	no	no	no	yes	no	no
MIDI_RS00730	hypothetical protein	yes	yes	no	no	no	no	no	no	no
MIDI_RS00735	glutamate synthase subunit beta/2-polyprenylphenol hydroxylase	no	yes	no	no	no	no	no	no	no
MIDI_RS00755	hypothetical protein	no	yes	no	yes	no	no	no	no	no
MIDI_RS00770	DNA polymerase III subunit delta	no	yes	no	no	no	no	no	no	no
MIDI_RS00795	hypothetical protein	no	yes	no	yes	no	no	no	no	no
MIDI_RS00810	COQ9 family protein	no	yes	no	no	no	no	no	no	no
MIDI_RS00840	LptF/LptG family permease	no	yes	no	no	yes	no	no	no	no
MIDI_RS00845	polyhydroxyalkanoate synthesis repressor PhaR	no	yes	no	no	no	yes	no	no	no
MIDI_RS00860	hypothetical protein	yes	no	no	yes	no	no	no	no	no
MIDI_RS00895	OmpH family outer membrane protein	no	yes	no	no	no	no	yes	no	no
MIDI_RS00900	peptidyl-prolyl cis-trans isomerase	no	yes	yes	no	no	no	no	no	no
MIDI_RS00915	NTP/NDP exchange transporter	no	no	yes	no	no	no	no	no	no
MIDI_RS01035	alanine racemase	no	no	yes	no	no	no	no	no	no
MIDI_RS01050	hypothetical protein	no	yes	no	no	yes	no	no	no	no
MIDI_RS01060	hypothetical protein	no	yes	no	yes	no	no	no	no	no
MIDI_RS01070	2-octaprenyl-6-methoxyphenol hydroxylase	no	yes	no	no	no	no	no	no	no
MIDI_RS01115	hypothetical protein	no	yes	no	yes	no	no	no	no	no
MIDI_RS01120	hypothetical protein	no	yes	no	no	no	yes	no	no	no
MIDI_RS01165	hypothetical protein	no	no	no	yes	no	no	no	no	no
MIDI_RS01210	hypothetical protein	yes	yes	no	yes	no	no	no	no	no
MIDI_RS01240	hypothetical protein	yes	yes	no	no	no	no	no	no	no
MIDI_RS01255	hypothetical protein	no	yes	no	no	no	no	no	no	no
MIDI_RS01260	ABC transporter ATP-binding protein/permease	no	yes	no	no	no	no	no	no	no
MIDI_RS01275	tetratricopeptide repeat protein	no	yes	no	no	no	no	no	no	no
MIDI_RS01305	AI-2E family transporter	no	yes	no	no	no	no	no	no	no
MIDI_RS01340	hypothetical protein	no	yes	no	yes	no	yes	no	no	no
MIDI_RS01425	hypothetical protein	no	yes	no	no	no	no	no	no	no
MIDI_RS01455	hypothetical protein	no	yes	no	no	no	no	no	no	no
MIDI_RS01465	AAA family ATPase	no	yes	no	no	no	no	no	no	no
MIDI_RS01480	hypothetical protein	no	no	no	yes	no	no	no	no	no
MIDI_RS01505	4-hydroxy-tetrahydrodipicolinate reductase	no	yes	no	no	no	no	no	no	no
MIDI_RS01520	hypothetical protein	no	yes	no	no	no	no	no	no	no
MIDI_RS01530	sodium:solute symporter family protein	no	yes	no	no	no	no	no	no	no
MIDI_RS01580	30S ribosome-binding factor RbfA	no	yes	no	no	no	no	no	no	yes
MIDI_RS01590	type III pantothenate kinase	no	yes	no	no	no	no	no	no	no
MIDI_RS01595	biotin--[acetyl-CoA-carboxylase] ligase	no	yes	no	no	no	no	no	no	no
MIDI_RS01610	Fructose 1-6 bisphosphatase	yes	yes	no	no	no	no	no	no	no
MIDI_RS01620	efflux RND transporter periplasmic adaptor subunit	no	yes	no	no	no	no	no	no	no
MIDI_RS01625	double-strand break repair protein AddB	no	yes	no	no	no	no	no	no	no
MIDI_RS01665	hypothetical protein	no	yes	no	no	no	no	no	no	no
MIDI_RS01670	LPS export ABC transporter periplasmic protein LptC	no	yes	no	no	no	no	no	no	no
MIDI_RS01675	Fe-S protein assembly co-chaperone HscB	no	yes	no	no	no	no	no	no	no
MIDI_RS01700	hypothetical protein	no	yes	no	yes	no	no	no	no	no
MIDI_RS01710	nucleotide transport protein	no	yes	no	no	yes	no	no	no	no
MIDI_RS01720	mechanosensitive ion channel	no	yes	no	no	yes	no	no	no	no
MIDI_RS01805	hypothetical protein	no	yes	no	yes	no	yes	no	no	yes
MIDI_RS01870	carbonate dehydratase	yes	no	no	no	no	no	no	no	no
MIDI_RS01930	protein-L-isoaspartate O-methyltransferase	no	yes	no	no	no	no	no	no	no
MIDI_RS01965	hypothetical protein	yes	yes	no	yes	no	no	no	no	no
MIDI_RS01975	cell division protein ZapA	no	yes	no	no	no	no	no	no	no
MIDI_RS01980	hypothetical protein	no	yes	no	no	no	no	no	no	no
MIDI_RS01985	twin-arginine translocase subunit TatB	no	yes	no	no	no	no	no	no	no
MIDI_RS02065	riboflavin biosynthesis protein RibF	no	yes	yes	no	no	no	no	no	no
MIDI_RS02095	ABC transporter substrate-binding protein	no	yes	no	no	no	no	yes	no	no
MIDI_RS02100	hypothetical protein	no	yes	no	yes	no	no	no	no	no
MIDI_RS02105	hypothetical protein	no	yes	no	yes	no	no	no	no	no
MIDI_RS02110	hypothetical protein	no	yes	no	no	no	no	no	no	no
MIDI_RS02150	hypothetical protein	no	yes	no	no	no	no	no	no	no
MIDI_RS02195	hypothetical protein	no	yes	no	no	no	no	no	no	no
MIDI_RS02205	hypothetical protein	no	yes	no	no	no	no	no	no	no
MIDI_RS02215	hypothetical protein	no	yes	no	no	no	yes	no	no	no
MIDI_RS02230	hypothetical protein	yes	yes	no	no	no	no	no	no	no
MIDI_RS02265	complex I NDUFA9 subunit family protein	no	yes	no	no	no	no	no	no	no
MIDI_RS02270	NADH dehydrogenase subunit II	no	no	no	yes	no	no	no	no	no
MIDI_RS02280	hypothetical protein	no	yes	no	no	no	no	yes	no	no
MIDI_RS02410	murein biosynthesis integral membrane protein MurJ	no	yes	no	no	no	no	no	no	no
MIDI_RS02415	ribonucleotide-diphosphate reductase subunit beta	no	no	yes	no	no	no	no	no	no
MIDI_RS02450	aspartate-semialdehyde dehydrogenase	no	yes	no	no	no	no	no	no	no
MIDI_RS02455	aspartate kinase	no	yes	no	no	no	no	no	no	no
MIDI_RS02465	putative diaminopimelate decarboxylase	no	yes	no	no	no	no	no	no	no
MIDI_RS02480	glycine--tRNA ligase subunit beta	no	no	yes	no	no	no	no	no	no
MIDI_RS02485	outer membrane protein LolA	no	yes	no	no	no	no	no	no	no
MIDI_RS02490	hypothetical protein	no	yes	no	no	no	no	no	no	no
MIDI_RS02640	hypothetical protein	no	yes	no	no	no	no	no	no	no
MIDI_RS02685	hypothetical protein	yes	no	no	no	no	no	no	no	no
MIDI_RS02710	DMT family transporter	no	yes	no	no	yes	no	no	no	no
MIDI_RS02745	hypothetical protein	no	yes	no	yes	no	no	no	no	no
MIDI_RS02770	hypothetical protein	no	yes	no	yes	no	no	no	no	no
MIDI_RS02840	FAD-dependent oxidoreductase (partial)	yes	yes	no	no	no	no	no	no	no
MIDI_RS02860	hypothetical protein	yes	yes	no	no	no	no	no	no	no
MIDI_RS02890	hypothetical protein	no	yes	no	no	no	no	yes	no	no
MIDI_RS02895	hypothetical protein	yes	yes	no	no	no	no	no	no	no
MIDI_RS02910	MFS transporter	no	yes	no	no	yes	no	no	no	no
MIDI_RS02945	MFS transporter	no	no	yes	no	no	no	no	no	no
MIDI_RS02955	Peptidyl-prolyl isomerase	no	yes	no	no	no	no	yes	no	no
MIDI_RS02960	LPS-assembly protein LptD	no	yes	no	no	no	no	yes	no	no
MIDI_RS02975	hypothetical protein	no	yes	no	no	no	no	no	no	no
MIDI_RS03035	hypothetical protein	no	yes	no	yes	no	no	no	no	no
MIDI_RS03040	hypothetical protein	no	yes	no	yes	yes	yes	no	no	no
MIDI_RS03075	hypothetical protein	no	yes	no	no	no	no	no	no	no
MIDI_RS03095	hypothetical protein	no	yes	no	no	no	no	no	no	no
MIDI_RS03125	hypothetical protein	no	yes	no	no	no	no	no	no	no
MIDI_RS03180	HlyC/CorC family transporter	no	yes	no	no	yes	no	no	no	no
MIDI_RS03235	exopolyphosphatase	no	yes	no	no	no	no	yes	no	no
MIDI_RS03240	ETC complex I subunit	no	no	no	yes	no	no	no	no	no
MIDI_RS03255	hypothetical protein	no	yes	no	no	no	no	no	no	no
MIDI_RS03295	hypothetical protein	no	yes	no	no	no	no	no	no	no
MIDI_RS03300	DMT family transporter	no	yes	no	no	yes	no	no	no	no
MIDI_RS03320	hypothetical protein	no	yes	no	no	no	yes	no	no	yes
MIDI_RS03385	serine protease	no	yes	no	no	no	no	yes	no	no
MIDI_RS03430	hypothetical protein	no	yes	no	yes	yes	no	no	no	no
MIDI_RS03465	glycosyl transferase group 1	no	yes	no	no	no	no	no	no	no
MIDI_RS03500	hypothetical protein	yes	yes	no	yes	no	no	no	no	no
MIDI_RS03555	hypothetical protein	no	yes	no	no	no	no	no	no	no
MIDI_RS03570	Glutamate-tRNA-ligase	yes	yes	no	no	no	no	no	no	no
MIDI_RS03580	hypothetical protein	no	yes	no	no	no	no	no	no	no
MIDI_RS03605	Iron-binding zinc finger CDGSH type	no	yes	no	no	no	no	no	no	no
MIDI_RS03630	hypothetical protein	no	no	no	yes	no	no	no	no	no
MIDI_RS03635	hypothetical protein	yes	no	no	no	no	no	no	no	no
MIDI_RS03650	hypothetical protein	no	yes	no	no	no	no	no	no	no
MIDI_RS03655	hypothetical protein	yes	yes	no	yes	no	no	no	no	no
MIDI_RS03660	hypothetical protein	no	yes	no	yes	no	no	no	no	no
MIDI_RS03720	hypothetical protein	no	yes	no	no	no	no	no	no	yes
MIDI_RS03785	HU family DNA-binding protein	no	yes	no	no	no	no	no	no	no
MIDI_RS03835	hypothetical protein	no	yes	no	no	no	no	no	no	no
MIDI_RS03905	Bifunctional protein PutA	no	yes	no	no	no	no	no	no	no
MIDI_RS03960	hypothetical protein	yes	yes	no	no	no	no	no	no	no
MIDI_RS04090	hypothetical protein	no	yes	no	yes	no	yes	no	no	no
MIDI_RS04105	hypothetical protein	no	yes	no	no	no	no	no	no	no
MIDI_RS04110	glycine--tRNA ligase subunit alpha	no	no	yes	no	no	no	no	no	no
MIDI_RS04145	S-adenosyl-l-methionine hydroxide adenosyltransferase	yes	yes	no	no	no	no	no	no	no
MIDI_RS04165	hypothetical protein	no	yes	no	no	no	no	no	no	no
MIDI_RS04175	hypothetical protein	no	yes	no	no	no	no	no	no	no
MIDI_RS04230	HAD family hydrolase	no	yes	no	no	no	no	no	no	no
MIDI_RS04235	cation-translocating P-type ATPase	no	yes	no	no	no	no	no	no	no
MIDI_RS04265	6,7-dimethyl-8-ribityllumazine synthase	no	yes	no	no	no	no	no	no	no
MIDI_RS04270	transcription antitermination factor NusB	no	yes	no	no	no	no	no	no	no
MIDI_RS04280	hypothetical protein	no	yes	no	no	no	no	no	no	no
MIDI_RS04295	pyridoxal phosphate-dependent aminotransferase	no	no	yes	no	no	no	no	no	no
MIDI_RS04300	putative periplasmic sensor histidine kinase	no	yes	no	no	no	no	no	no	no
MIDI_RS04340	3-deoxy-D-manno-octulosonic-acid transferase	no	yes	no	no	no	no	no	no	no
MIDI_RS04360	preprotein translocase subunit YajC	no	no	yes	no	no	no	no	no	no
MIDI_RS04430	putative permease	no	yes	no	no	yes	no	no	no	no
MIDI_RS04445	membrane protein implicated in regulation of membrane protease activity	no	yes	no	no	yes	no	no	no	no
MIDI_RS04500	hypothetical protein	no	yes	no	no	no	no	no	no	no
MIDI_RS04505	hypothetical protein	no	yes	no	no	no	no	no	no	no
MIDI_RS04515	pentapeptide repeat-containing protein	no	yes	no	yes	no	no	no	no	no
MIDI_RS04560	hypothetical protein	yes	yes	no	no	no	no	no	no	no
MIDI_RS04580	hypothetical protein	no	yes	no	no	no	no	no	no	no
MIDI_RS04585	hypothetical protein	no	yes	no	no	no	no	no	no	no
MIDI_RS04600	hypothetical protein	no	yes	no	yes	no	no	no	no	no
MIDI_RS04695	hypothetical protein	no	yes	no	no	no	no	no	no	no
MIDI_RS04725	NAD(P)H-dependent oxidoreductase	no	yes	no	no	no	no	no	no	yes
MIDI_RS04730	hypothetical protein	no	yes	no	no	no	no	no	no	no
MIDI_RS04865	hypothetical protein	no	yes	no	no	no	no	no	no	no
MIDI_RS04870	hypothetical protein	no	yes	no	no	no	no	no	no	no
MIDI_RS04890	alpha/beta fold hydrolase	no	no	no	yes	no	no	no	no	no
MIDI_RS04915	dihydroneopterin aldolase	no	yes	no	no	no	no	no	no	no
MIDI_RS04920	amino acid ABC transporter substrate-binding protein	no	yes	no	no	no	yes	yes	no	no
MIDI_RS04935	dephospho-CoA kinase	no	yes	no	no	no	no	no	no	yes
MIDI_RS04945	cation transporter	no	yes	no	no	no	no	no	no	no
MIDI_RS05015	hypothetical protein	no	yes	no	no	no	no	no	no	no
MIDI_RS05050	hypothetical protein	no	yes	no	no	no	no	no	no	no
MIDI_RS05060	hypothetical protein	yes	yes	no	no	no	no	no	no	no
MIDI_RS05065	hypothetical protein	yes	yes	no	no	no	no	no	no	no
MIDI_RS05070	hypothetical protein	yes	yes	no	no	no	no	no	no	no
MIDI_RS05080	glutamine synthetase type I	no	yes	no	no	no	no	no	no	no
MIDI_RS05115	hypothetical protein	no	yes	no	yes	no	no	no	no	no
MIDI_RS05135	hypothetical protein	no	yes	no	no	no	no	no	no	no
MIDI_RS05170	hypothetical protein	no	yes	no	no	no	no	no	no	no
MIDI_RS05175	Putative ATPase	yes	yes	no	no	no	no	no	no	no
MIDI_RS05335	hypothetical protein	no	yes	no	no	no	no	no	no	no
MIDI_RS05390	hypothetical protein	no	yes	no	no	no	yes	no	no	yes
MIDI_RS05460	ATP synthase epsilon chain	no	yes	no	no	no	no	no	no	no
MIDI_RS05480	F0F1 ATP synthase subunit delta	no	yes	no	no	no	no	no	no	yes
MIDI_RS05485	NAD-dependent DNA ligase LigA	no	no	yes	no	no	no	no	no	no
MIDI_RS05530	DMT family transporter	no	yes	no	no	yes	no	no	no	no
MIDI_RS05585	hypothetical protein	no	yes	no	no	no	no	no	no	no
MIDI_RS05590	ferrous iron transport protein A	no	yes	no	no	no	no	no	no	no
MIDI_RS05595	ferrous iron transport protein B	no	yes	no	no	no	no	no	no	no
MIDI_RS05600	MarR family transcriptional regulator	no	yes	no	no	no	no	no	no	no
MIDI_RS05605	hypothetical protein	no	yes	no	yes	no	yes	no	no	no
MIDI_RS05610	hypothetical protein	yes	no	no	no	no	no	no	no	no
MIDI_RS05615	hypothetical protein	no	yes	no	no	no	no	no	no	no
MIDI_RS05655	N-(5'-phosphoribosyl)anthranilate isomerase	no	yes	no	no	no	no	no	no	no
MIDI_RS05695	hypothetical protein	no	yes	no	no	yes	no	no	no	no
MIDI_RS05700	PQQ enzyme repeat family protein	no	yes	no	no	no	no	yes	no	no
MIDI_RS05720	hypothetical protein	no	yes	no	no	no	no	no	no	no
MIDI_RS05750	hypothetical protein	no	yes	no	yes	no	yes	no	yes	yes
MIDI_RS05805	3-oxoacyl-[acyl-carrier-protein] reductase	no	yes	no	no	no	no	no	no	no
MIDI_RS05865	divalent-cation tolerance protein CutA	no	yes	no	no	no	no	no	no	no
MIDI_RS05890	amine oxidase	yes	yes	no	no	no	no	no	no	no
MIDI_RS05930	hypothetical protein	yes	no	no	no	no	no	no	no	no
MIDI_RS05955	CvpA family protein	no	yes	no	no	yes	no	no	no	no
MIDI_RS06010	hypothetical protein	no	yes	no	no	no	yes	no	no	yes
MIDI_RS06015	Putative ATPase	no	yes	no	no	no	no	no	no	yes
MIDI_RS06050	hypothetical protein	no	no	no	yes	no	no	no	no	no
MIDI_RS06150	alpha/beta hydrolase	no	yes	no	no	no	no	no	no	yes
MIDI_RS06220	hypothetical protein	no	yes	no	yes	no	yes	yes	no	no
MIDI_RS06275	hypothetical protein	yes	yes	no	no	no	no	no	no	no
MIDI_RS06310	YdcF family protein	no	yes	no	no	no	no	no	no	no
MIDI_RS06415	hypothetical protein	no	no	no	yes	no	no	no	no	no
MIDI_RS06420	hypothetical protein	no	no	no	yes	no	no	no	no	no
MIDI_RS06465	AAA family ATPase (partial)	no	yes	no	no	no	no	no	no	no
MIDI_RS06480	Smr/MutS family protein	no	yes	no	no	no	no	no	no	no
MIDI_RS06530	methyltransferase domain-containing protein	no	yes	no	no	no	no	no	no	no
MIDI_RS06555	hypothetical protein	no	yes	no	no	no	yes	no	no	yes
MIDI_RS06595	bifunctional proline dehydrogenase/L-glutamate gamma-semialdehyde dehydrogenase PutA	no	yes	no	no	no	yes	no	no	yes
MIDI_RS06620	hypothetical protein	no	yes	no	no	no	no	no	no	no
MIDI_RS07001	hypothetical protein	no	yes	no	no	no	yes	yes	no	no
MIDI_RS07002	Iron-binding zinc finger CDGSH type	no	yes	no	no	no	no	yes	no	no
MIDI_RS07003	Ribulose-phosphate 3-epimerase	no	no	yes	no	no	no	no	no	no
MIDI_RS07004	hypothetical protein	no	yes	yes	no	no	no	yes	no	no
MIDI_RS07005	hypothetical protein	no	yes	no	no	no	yes	no	no	no
MIDI_RS07006	hypothetical protein	no	yes	no	no	no	yes	no	no	no
MIDI_RS07045	transposase	yes	yes	no	no	no	no	no	no	no
MIDI_RS07315	hypothetical protein	no	yes	no	no	no	no	no	no	no
MIDI_RS07365	hypothetical protein	no	yes	no	no	no	no	no	no	no
